# Taxonomic Description of Uncultured Cyanobacteria from Extreme Habitats through Genome-Based Classification

**DOI:** 10.64898/2026.01.02.697360

**Authors:** Edi Sudianto, Maximillian D. Shlafstein, Benoit Durieu, Marie Harmel, Luc Cornet, Jimmy H. Saw

## Abstract

Cyanobacteria form a morphologically and phylogenetically diverse group of oxygenic phototrophic bacteria inhabiting a wide range of environments, including extreme habitats such as hot springs and volcanic steam vents. Many lineages, particularly those from these extreme environments, remain uncultured and are known only from metagenome-assembled genomes (MAGs), limiting their integration into formal taxonomy. Analysis of 46 steam vent associated samples from Hawai‘i using 16S rRNA amplicon sequencing revealed that cyanobacteria dominate these communities. *Gloeobacter kilaueensis* dominated pit-like environments with low-light conditions, while Leptolyngbyaceae and other families are more dominant in structured soil and wall communities. We further reconstructed 38 high-quality cyanobacterial MAGs and incorporated them into a phylogenomic analysis comprising 343 cyanobacterial genomes, followed by genome-based comparisons against 9,026 reference genomes. This revealed eight novel species and one novel genus spanning five orders: Chroococcidiopsidales, Leptolyngbyales, Nostocales, Oculatellales, and Oscillatoriales. Following SeqCode guidelines, we provide the first formal taxonomic descriptions of cyanobacterial MAGs and propose guidelines for integrating genome-based and cultivated material. These findings highlight Hawaiian steam vents as hotspots of previously uncharacterized cyanobacterial diversity and underscore the importance of genome-based nomenclature.
