## Supplementary material for "Taxonomic Description of Uncultured Cyanobacteria from Extreme Habitats through Genome-Based Classification": Tables S1,S2,S3

### Sheet: Table S1
Taxonomy	Open area	Pit-like	Big Ell (soil)	Big Ell (wall)
Phylum	Relative abundance in the different site (%)
Acidobacteriota	3.17	2.43	2.63	3.05
Actinomycetota	1.8	0.36	0.89	2.26
Armatimonadota	0.08	0.07	0.33	0
Bacillota	0.12	0.08	0.03	0.06
Candidatus Eremiobacterota	0.14	0.07	0	0.09
Candidatus Kapabacteria	0.03	0	0.11	0
Chloroflexota	36.25	10.48	60.07	40.05
Cyanobacteriota	49.16	79.05	26.78	47.68
Dadabacteria	0.13	0.01	0	0
Deinococcota	1.23	0.57	4.52	1.79
Dependentiae	0.05	0	0	0
Entotheonellaeota	0.02	0	0.05	0.02
GAL15	0.44	0	0.11	0
Gemmatimonadota	0.11	0	0.32	0
Methylomirabilota	0.02	0	0.08	0
Myxococcota	0.23	0.12	0.14	0.08
NA	0.62	0.38	0.4	0.34
NB1-j	0	0.02	0	0
Nitrospirota	0.09	0.02	0.09	0
Patescibacteria	0.03	0	0	0
Planctomycetota	2.06	1.72	0.49	1.25
Pseudomonadota	3.21	4.53	2.65	3.33
Thermodesulfobacteriota	0.52	0.01	0.32	0
Verrucomicrobiota	0.48	0.07	0	0
Family	Relative abundance in the different site (%)
Candidatus-Obscuribacterales	0.3	0.2	0	0
Chroococcidiopsidaceae	4.1	0.7	0.9	3.8
Gloeobacteraceae	0	85.2	0	0
Hapalosiphonaceae	64.5	5.3	33.3	0
Leptolyngbyaceae	0.3	1.7	53.4	87.1
NA	5	0.6	6.7	5.9
Nodulariaceae	0	0	4.2	2.9
Oculatellaceae	11	5.9	0	0
Scytonemataceae	14.9	0.4	1.5	0.3
Stigonemataceae	0.1	0	0	0
Thermosynechococcaceae	0	0	0	0
Genus	Relative abundance in the different site (%)
Aetokthonos	0.19	0.16	0	0
Candidatus-Obscuribacter	0.29	0.17	0	0
Cartusia	4.22	0.06	0	0
Chlorogloeopsis	19.74	1.76	10.41	0
Chroococcidiopsidaceae_XX	2.68	0.59	0.83	2.85
Desikacharya	0	0.02	4.17	2.93
Gloeobacter	0	85.16	0	0
Iphinoe	14.67	0.27	1.45	0
Komarkovaeasiopsis	0	0.1	0	0
Kovacikia	0.16	0.56	53.42	87.13
Leptodesmis	0.09	1.14	0	0
Mastigocladus	14.73	0.01	0.22	0
NA	43.16	9.97	29.5	7.1
Parathermosynechococcus	0	0.03	0	0
Stenomitos	0	0.01	0	0
Stigonema	0.06	0	0	0

### Sheet: Table S2
MAG	Contig no.	Largest contig	Genome size	GC%	N50	CheckM completeness	CheckM contamination	GUNC	Closest NCBI hit	ANI	NCBI taxonomy	NCBI taxonomy from GTDB	GTDB classification	Closest NCBI hit	AAI	NCBI taxonomy	NCBI taxonomy from GTDB	GTDB classification	New names	GTDB	Type Material Designation	SeqCode	Guidelines applied
W1-4_bin.70	227	185391	6304364	48.66	46912	98.82	0.47	TRUE	GCA_034541955.1	99.6772	Cyanobacteriota bacterium JS3	Unclassifed Cyanobacteriota	s__Kovacikia sp034541955	GCA_034541955.1	82.84	Cyanobacteriota bacterium JS3	p__Cyanobacteriota	s__Kovacikia sp034541955	Kovacikia ellensis	Representative	Not type material	Yes	A3: Description and recommend deposit
V2_bin.1	544	76852	6904475	48.64	17040	97.29	1.53	TRUE	GCA_034541955.1	99.7721	Cyanobacteriota bacterium JS3	Unclassifed Cyanobacteriota	s__Kovacikia sp034541955	GCA_034541955.1	82.99	Cyanobacteriota bacterium JS3	p__Cyanobacteriota	s__Kovacikia sp034541955		Representative	Not type material	No	C: Not the best genome, not selected for description
P23-25_bin.53	510	149315	6888183	48.63	18875	97.05	1.57	TRUE	GCA_034541955.3	99.563	Cyanobacteriota bacterium JS3	Unclassifed Cyanobacteriota	s__Kovacikia sp034541955	GCA_034541955.1	81.98	Cyanobacteriota bacterium JS3	p__Cyanobacteriota	s__Kovacikia sp034541955		Representative	Not type material	No	C: Not the best genome, not selected for description
HW-13_bin.4	558	93777	6502136	48.71	16020	96.82	1.49	TRUE	GCA_034541955.1	99.5552	Cyanobacteriota bacterium JS3	Unclassifed Cyanobacteriota	s__Kovacikia sp034541955	GCA_034541955.1	82.51	Cyanobacteriota bacterium JS3	p__Cyanobacteriota	s__Kovacikia sp034541955		Representative	Not type material	No	C: Not the best genome, not selected for description
HW-12_bin.31	448	144543	5958372	48.74	20476	92.57	0.83	TRUE	GCA_034541955.1	99.6234	Cyanobacteriota bacterium JS3	Unclassifed Cyanobacteriota	s__Kovacikia sp034541955	GCA_034541955.1	82.84	Cyanobacteriota bacterium JS3	p__Cyanobacteriota	s__Kovacikia sp034541955		Representative	Not type material	No	C: Not the best genome, not selected for description
HW-12_bin.40	367	109330	5722737	48.34	20158	96.89	2.23	TRUE	GCA_000635355.1	86.9307	Prochlorococcus sp. scB241_527L22	x__unclassified Prochlorococcus;	s__Prochlorococcus_A sp001989455	GCA_023558375.1	65.99	Chroococcidiopsis sp. CCMEE 29	g__Chroococcidiopsis	s__CCMEE29 sp023558375	Chroococcidiopsis edaphicus	False	Not type material	Yes	B4: < 95 % ANI
P2-4_bin.3	59	255728	4558839	60.71	116117	98.29	0.85	TRUE	GCA_000484535.1	99.9952	Gloeobacter kilaueensis JS1	s__Gloeobacter kilaueensis	s__Gloeobacter kilaueensis	GCA_021018745.1	63.27	Gloeobacter morelensis MG652769	s__Gloeobacter morelensis	s__Gloeobacter morelensis		Representative	type strain of species	No	A1: Type strain describe
P18-20_bin.17	50	310279	4607295	60.68	162480	98.29	1.14	TRUE	GCA_000484535.1	99.9971	Gloeobacter kilaueensis JS1	s__Gloeobacter kilaueensis	s__Gloeobacter kilaueensis	GCA_021018745.1	63.27	Gloeobacter morelensis MG652769	s__Gloeobacter morelensis	s__Gloeobacter morelensis		Representative	type strain of species	No	A1: Type strain describe
P23-25_bin.50	128	231192	4589857	60.69	83052	98.29	1.14	TRUE	GCA_000484535.1	99.9935	Gloeobacter kilaueensis JS1	s__Gloeobacter kilaueensis	s__Gloeobacter kilaueensis	GCA_021018745.1	63.27	Gloeobacter morelensis MG652769	s__Gloeobacter morelensis	s__Gloeobacter morelensis		Representative	type strain of species	No	A1: Type strain describe
P27-29_bin.2	57	310279	4637167	60.62	127736	98.29	1.14	TRUE	GCA_000484535.1	99.996	Gloeobacter kilaueensis JS1	s__Gloeobacter kilaueensis	s__Gloeobacter kilaueensis	GCA_021018745.1	63.27	Gloeobacter morelensis MG652769	s__Gloeobacter morelensis	s__Gloeobacter morelensis		Representative	type strain of species	No	A1: Type strain describe
P8-12_bin.7	69	263701	4605326	60.71	110282	98.29	1.14	TRUE	GCA_000484535.1	99.9969	Gloeobacter kilaueensis JS1	s__Gloeobacter kilaueensis	s__Gloeobacter kilaueensis	GCA_021018745.1	63.27	Gloeobacter morelensis MG652769	s__Gloeobacter morelensis	s__Gloeobacter morelensis		Representative	type strain of species	No	A1: Type strain describe
P18-20_bin.4	210	140663	5693793	48.28	41495	95.73	2.28	TRUE	GCA_003210945.1	83.9958	Prochlorococcus sp. AG-676-J23	g__Prochlorococcus	s__Prochlorococcus_A pastoris	GCA_013823185.1	55.92	Cyanobacteria bacterium DS2.008	p__Cyanobacteriota	Undefined (Failed QC)		False	Not type material	Yes	B4: < 95 % ANI
P23-25_bin.64	213	280682	7538569	49.49	64749	97.41	0.71	TRUE	GCA_037442585.1	79.7857	Oscillatoriales cyanobacterium bin_317	o__Oscillatoriales	s__Leptodesmis sp037442585	GCA_021379005.1	77.2	Leptodesmis sichuanensis A121	s__Leptodesmis sichuanensis	s__Leptodesmis sichuanensis	Leptodesmis pahoaensis	Representative	Not type material	Yes	B4: < 95 % ANI
S7-8_bin.7	35	544735	4792986	42.32	225366	99.04	0	TRUE	GCA_000332255.1	99.8289	cyanobacterium PCC 7702	f__Stigonemataceae;	s__Chlorogloeopsis sp000332255	GCA_000317265.1	69.04	Chlorogloeopsis fritschii PCC 9212	s__Chlorogloeopsis fritschii	s__Chlorogloeopsis fritschii		Representative	Not type material	No	A2: culture available that would need a taxonomic description
HW-02_bin.18	25	495486	4775440	42.3	299148	99.04	0	TRUE	GCA_000332255.1	99.8355	cyanobacterium PCC 7702	s__cyanobacterium PCC 7702	s__Chlorogloeopsis sp000332255	GCA_000317265.1	69.05	Chlorogloeopsis fritschii PCC 9212	s__Chlorogloeopsis fritschii	s__Chlorogloeopsis fritschii		Representative	Not type material	No	A2: culture available that would need a taxonomic description
S34-36_bin.68	39	450550	4776396	42.37	225362	99.04	0.24	TRUE	GCA_000332255.1	99.8261	cyanobacterium PCC 7702	f__Stigonemataceae;	s__Chlorogloeopsis sp000332255	GCA_000317265.1	69.05	Chlorogloeopsis fritschii PCC 9212	s__Chlorogloeopsis fritschii	s__Chlorogloeopsis fritschii		Representative	Not type material	No	A2: culture available that would need a taxonomic description
S2-4_bin.85	26	699724	4768029	42.3	294436	98.8	0	TRUE	GCA_000332255.1	99.8213	cyanobacterium PCC 7702	f__Stigonemataceae;	s__Chlorogloeopsis sp000332255	GCA_000317265.1	69.05	Chlorogloeopsis fritschii PCC 9212	s__Chlorogloeopsis fritschii	s__Chlorogloeopsis fritschii		Representative	Not type material	No	A2: culture available that would need a taxonomic description
S22-25_bin.34	35	449859	4770548	42.3	225363	98.8	0	TRUE	GCA_000332255.1	99.8366	cyanobacterium PCC 7702	f__Stigonemataceae;	s__Chlorogloeopsis sp000332255	GCA_000317265.1	69.06	Chlorogloeopsis fritschii PCC 9212	s__Chlorogloeopsis fritschii	s__Chlorogloeopsis fritschii		Representative	Not type material	No	A2: culture available that would need a taxonomic description
PDB5_bin.16	24	496096	4753847	42.31	295114	98.8	0	TRUE	GCA_000332255.1	99.8188	cyanobacterium PCC 7702	f__Stigonemataceae	s__Chlorogloeopsis sp000332255	GCA_000317265.1	69.05	Chlorogloeopsis fritschii PCC 9212	s__Chlorogloeopsis fritschii	s__Chlorogloeopsis fritschii		Representative	Not type material	No	A2: culture available that would need a taxonomic description
S13-15_bin.112	32	449849	4755999	42.3	231841	98.8	0	TRUE	GCA_000332255.1	99.8259	cyanobacterium PCC 7702	f__Stigonemataceae	s__Chlorogloeopsis sp000332255	GCA_000317265.1	69.04	Chlorogloeopsis fritschii PCC 9212	s__Chlorogloeopsis fritschii	s__Chlorogloeopsis fritschii		Representative	Not type material	No	A2: culture available that would need a taxonomic description
S18-20_bin.8	39	415858	4731729	42.3	214454	97.83	0	TRUE	GCA_000332255.1	99.8241	cyanobacterium PCC 7702	f__Stigonemataceae	s__Chlorogloeopsis sp000332255	GCA_000317265.1	69.05	Chlorogloeopsis fritschii PCC 9212	s__Chlorogloeopsis fritschii	s__Chlorogloeopsis fritschii		Representative	Not type material	No	A2: culture available that would need a taxonomic description
S2-4_bin.62	90	364564	6653278	40.98	118358	98.67	0.68	TRUE	GCA_963890235.1	95.0037	Fischerella sp. FACHB-380	s__Fischerella muscicola	s__Fischerella sp. FACHB-380	GCA_002870265.1	89.99	Fischerella thermalis WC119	s__Fischerella thermalis	s__Fischerella thermalis		False	Not type material	No	A2: culture available that would need a taxonomic description
S18-20_bin.32	76	543757	6539025	41	169602	96.39	0.48	TRUE	GCA_963890235.1	95.0283	Fischerella sp. FACHB-380	g__Fischerella	s__Fischerella muscicola	GCA_002870265.1	89.95	Fischerella thermalis WC119	s__Fischerella thermalis	s__Fischerella thermalis		False	Not type material	No	A2: culture available that would need a taxonomic description
S34-36_bin.84	77	524116	6724597	41.04	155949	98.8	0.68	TRUE	GCA_963890235.1	94.9922	Fischerella sp. FACHB-380	g__Fischerella	s__Fischerella muscicola	GCA_002870525.1	89.99	Fischerella thermalis WC1110	s__Fischerella thermalis	s__Fischerella thermalis		False	Not type material	No	A2: 99.9899 % of ANI on S18-20_bin.32, who is >95 ANI on a culture available that would need a taxonomic description
S13-15_bin.40	73	635210	6715322	41.02	176031	99.04	1.65	TRUE	GCA_014697535.1	94.9899	Fischerella sp. FACHB-380	g__Fischerella	s__Fischerella muscicola	GCA_002870525.1	89.99	Fischerella thermalis WC1110	s__Fischerella thermalis	s__Fischerella thermalis		False	Not type material	No	A2: 99.9951 % of ANI on S18-20_bin.32, who is >95 ANI on a culture available that would need a taxonomic description
S13-15_bin.75	326	146019	6812640	42.68	31522	98.92	0.44	TRUE	GCA_019359415.1	89.9154	Iphinoe sp. HA4291-MV1	g__Iphinoe	s__Brasilonema sp019359415	GCA_019359415.1	78.15	Iphinoe sp. HA4291-MV1	g__Iphinoe	s__Brasilonema sp019359415	Brasilonema rifticola	Representative	Not type material	Yes	B4: < 95 % ANI
S34-36_bin.44	288	174733	6731124	42.68	37045	98.67	0.44	TRUE	GCA_019359415.1	89.9634	Iphinoe sp. HA4291-MV1	g__Iphinoe	s__Brasilonema sp019359415	GCA_019359415.1	78.15	Iphinoe sp. HA4291-MV1	g__Iphinoe	s__Brasilonema sp019359415		Representative	Not type material	No	C: Not the best genome, not selected for description
S29-31_bin.125	283	145924	6860653	50	33208	98.82	2.2	TRUE	GCA_014697025.1	79.9028	Alkalinema sp. FACHB-956	g__Alkalinema;	s__MUGG01 sp014697025	GCA_000733415.1	67.47	[Leptolyngbya] sp. JSC-1	p__Cyanobacteriota	s__Elainella sp000733415	Elainella pahoaensis	Representative	Not type material	Yes	B4: < 95 % ANI
S29-31_bin.237	105	447408	7827747	44.46	119699	98.67	1.56	TRUE	GCA_033764955.1	79.1589	uncultured Microcoleus sp.	p__Cyanobacteriota	s__JANRIL01 sp033764955	GCA_964657555.1	71.12	uncultured Microcoleus sp. genome assembly Boreal Moss Metagenome Coassembled MAG Brown_AE_1	None	None	Microcoleus pahoaensis	Representative	Not type material	Yes	B4: < 95 % ANI
S29-31_bin.60	173	219092	6437010	46.3	64444	97.56	3.22	TRUE	GCA_019244235.1	94.3411	Chroococcidiopsidaceae cyanobacterium CP_BM_ER_R8_30	f__Chroococcidiopsidaceae	s__JAFAVL01 sp019244235	GCA_019242465.1	76.95	Chroococcidiopsidaceae cyanobacterium CP_BM_RX_35	f__Chroococcidiopsidaceae	Undefined (Failed QC)	Chroococcidiopsis rifiticola	Representative	Not type material	Yes	B4: < 95 % ANI
S29-31_bin.74	587	94893	7662559	40.48	19078	96.75	1.81	TRUE	GCA_017591595.2	85.3098	Aetokthonos hydrillicola Thurmond2011	s__Aetokthonos hydrillicola	s__Aetokthonos hydrillicola	GCA_017591595.2	79.53	Aetokthonos hydrillicola Thurmond2011	s__Aetokthonos hydrillicola	s__Aetokthonos hydrillicola	Aetokthonos rifiticola	False	Not type material	Yes	B4: < 95 % ANI
W1-4_bin.36	195	223050	7883465	41.93	65421	99.04	1.59	TRUE	GCA_021324415.1	81.405	Nostocales cyanobacterium Centralia_MAG_434	o__Nostocales	s__JAJPJF01 sp021324415	GCA_021324415.1	74.3	Nostocales cyanobacterium Centralia_MAG_434	o__Nostocales	s__JAJPJF01 sp021324415	Aetokthonos/Stigonema speluncae	Representative	Not type material	Yes	B4: < 95 % ANI
HW-12_bin.63	210	195391	7974046	41.96	59998	98.8	1.59	TRUE	GCA_046087785.1	87.3036	Dolichospermum sp.	NA	NA	GCA_021324415.1	74.3	Nostocales cyanobacterium Centralia_MAG_434	o__Nostocales	s__JAJPJF01 sp021324415		NA	NA	No	B5: Synechococcales is the majority of the three first hits; one Nostocales
									GCA_902586745.1	83.8895	uncultured Synechococcaceae cyanobacterium	f__Synechococcaceae;	NA	GCA_903880405.1	69	uncultured cyanobacterium	p__Cyanobacteriota	s__Stigonema sp903903925		NA	NA
									GCA_003209815.1	83.8895	g__Prochlorococcus;	g__Prochlorococcus;	NA	GCA_903933625.1	68.85	uncultured cyanobacterium	p__Cyanobacteriota	s__Stigonema sp903903925		NA	NA
S2-4_bin.10	166	311609	5891864	48.69	65741	99.53	0.59	TRUE	GCA_046085925.1	82.2924	Dolichospermum sp.	NA	NA	GCA_000733415.1	68.53	[Leptolyngbya] sp. JSC-1	p__Cyanobacteriota	s__Elainella sp000733415		NA	NA	No	B5: Dolichospermum sp is the majority of the three first hits; one Melainabacteria
									GCA_046067805.1	82.2924	Dolichospermum sp.	NA	NA	GCA_032598965.1	68.48	Leptolyngbya sp. NK1-12 genome assembly ASM3259896v1	None	None		NA	NA
									GCA_947624325.1	78.7425	Candidatus Gastranaerophilales bacterium	o__Candidatus Gastranaerophilales;	s__Avigastranaerophilus sp947624325	GCA_015272495.1	68.46	Elainella sp. C42_A2020_010	g__Elainella	s__Elainella sp000733415		Representative	Not type material
S29-31_bin.283	166	162989	5914285	52.31	59986	98.82	0.47	TRUE	GCA_028982705.1	78.7165	Trichodesmium sp. St2_bin2_1	g__Trichodesmium;	NA	GCA_023511615.1	64.77	Leptolyngbyaceae cyanobacterium HOT.MB2.61	f__Leptolyngbyaceae	s__Leptothermofonsia sp023511615		False	Not type material	No	B5: Oscillatoriophycideae is is the majority of the three first hits; one Melainabacteria
									GCA_050695295.1	77.8089	Microcystaceae cyanobacterium	NA	NA	GCA_049200465.1	64.76	Leptothermofonsia sp. ETS-13 genome assembly ASM4920046v1	None	None		NA	NA
									GCA_036703765.1	77.2377	Candidatus Obscuribacterales bacterium	o__Candidatus Obscuribacterales;	NA	GCA_019891175.1	64.56	Leptothermofonsia sichuanensis E412	s__Leptothermofonsia sichuanensis	s__Leptothermofonsia sichuanensis		NA	NA
S22-25_bin.33	163	184691	5318636	48.72	63223	91.27	0.59	TRUE	GCA_948760995.1	78.9008	Candidatus Gastranaerophilus phascolarcticola	s__Candidatus Gastranaerophilus phascolarctosicola	s__Gastranaerophilus phascolarctosicola	GCA_000733415.1	68.6	[Leptolyngbya] sp. JSC-1	p__Cyanobacteriota	s__Elainella sp000733415		False	Not type material	No	Melainabacteria, but phylogeny shows Oculatellales
S22-25_bin.9	270	98047	5276024	48.46	28774	95.56	1.11	TRUE	GCA_035334905.1	78.7948	Candidatus Obscuribacter sp.	g__Candidatus Obscuribacter;	s__Obscuribacter sp016712465	GCA_023558375.1	66.15	Chroococcidiopsis sp. CCMEE 29	g__Chroococcidiopsis	s__CCMEE29 sp023558375		False	Not type material	No	Melainabacteria, but phylogeny shows Chroococcidiopsidales
S29-31_bin.128	80	458770	6721473	54.73	128112	96.58	4.84	TRUE	GCA_944322675.1	80.2687	Candidatus Gastranaerophilales bacterium	o__Candidatus Gastranaerophilales	s__UMGS1477 sp944322675	GCA_036703195.1	63.87	Planktothrix sp.	g__Planktothrix	s__DATNPN01 sp036703195		Representative	Not type material	No	Melainabacteria in both ANI and phylogeny
S29-31_bin.150	104	326120	6283457	41.02	89648	97.35	0.81	TRUE	GCA_934667805.1	81.1478	uncultured Candidatus Melainabacteria bacterium	p__Candidatus Melainabacteria; c	s__Scatousia sp900321895	GCA_903880405.1	70.68	uncultured cyanobacterium	p__Cyanobacteriota	s__Stigonema sp903903925		False	Not type material	No	Melainabacteria, but phylogeny shows Nostocales
S29-31_bin.70	106	246917	4910468	44.89	66431	98	0.78	TRUE	GCA_948534315.1	78.7686	Candidatus Gastranaerophilus phascolarcticola	s__Candidatus Gastranaerophilus phascolarctosicola	s__Gastranaerophilus phascolarctosicola	GCA_019244235.1	64.3	Chroococcidiopsidaceae cyanobacterium CP_BM_ER_R8_30	f__Chroococcidiopsidaceae	s__JAFAVL01 sp019244235		False	Not type material	No	Melainabacteria, but phylogeny shows Chroococcidiopsidales

### Sheet: Table S3
Gene function	Genes	HW-12_bin.40	P23-25_bin.64	S13-15_bin.75	S29-31_bin.125	S29-31_bin.237	S29-31_bin.60	S29-31_bin.74	W1-4_bin.36	W1-4_bin.70
Allophycocyanin	apcA	18	9	12	6	8	15	11	11	11
Allophycocyanin	apcB	17	9	12	6	8	15	11	11	10
Allophycocyanin	apcC	1	1	1	1	1	1	1	1	1
Allophycocyanin	apcD	18	10	12	6	8	15	11	11	11
Allophycocyanin	apcE	20	11	18	6	12	20	13	12	12
Allophycocyanin	apcF	18	10	12	6	8	15	11	11	11
Cytochrome b6f Complex	petA	1	1	2	2	1	2	2	2	2
Cytochrome b6f Complex	petB	1	3	3	3	3	2	3	4	2
Cytochrome b6f Complex	petC	7	4	2	3	2	5	6	7	6
Cytochrome b6f Complex	petD	0	1	1	1	1	1	1	2	1
Cytochrome b6f Complex	petL	1	1	1	1	1	1	1	1	1
Cytochrome b6f Complex	petM	1	1	1	1	1	1	1	1	1
Cytochrome b6f Complex	petN	0	0	0	1	0	0	0	0	0
Cytochrome b6f Complex	petG	0	0	1	0	0	0	1	0	0
Cytochrome bd complex	cydA	6	0	2	2	2	2	2	2	0
Cytochrome bd complex	cydB	3	0	1	1	1	1	1	1	0
Cytochrome bd complex	cydX	0	0	0	0	0	0	0	0	0
Cytochrome c oxidase	ctaC	3	4	3	3	4	5	5	3	5
Cytochrome c oxidase	ctaD	4	4	4	3	4	6	7	5	7
Cytochrome c oxidase	ctaE	2	4	3	3	5	5	5	4	6
Cytochrome c oxidase	ctaF	0	0	0	0	0	0	0	0	0
F-type ATPase	atpA	3	3	3	3	3	3	5	3	3
F-type ATPase	atpB	1	1	1	1	1	1	2	1	1
F-type ATPase	atpC	1	1	1	1	1	1	2	1	1
F-type ATPase	atpD	2	2	2	2	2	2	4	2	2
F-type ATPase	atpE	1	1	1	1	1	1	2	1	1
F-type ATPase	atpF	2	2	2	2	3	2	3	2	3
F-type ATPase	atpG	1	1	1	1	1	1	2	1	1
F-type ATPase	atpH	1	1	1	1	1	1	2	1	1
NADH Dehydrogenase	ndhA	1	1	1	1	1	2	1	1	1
NADH Dehydrogenase	ndhB	6	9	7	8	8	9	7	7	8
NADH Dehydrogenase	ndhC	1	1	1	1	1	2	1	1	1
NADH Dehydrogenase	ndhD	8	9	9	8	8	12	8	8	9
NADH Dehydrogenase	ndhE	1	1	1	1	1	2	1	1	1
NADH Dehydrogenase	ndhF	7	9	8	8	8	10	8	8	8
NADH Dehydrogenase	ndhG	1	1	1	1	1	2	1	1	1
NADH Dehydrogenase	ndhH	2	1	1	2	1	2	1	2	1
NADH Dehydrogenase	ndhI	3	5	3	3	4	3	3	3	3
NADH Dehydrogenase	ndhJ	1	1	1	1	1	1	1	1	1
NADH Dehydrogenase	ndhK	1	3	2	2	1	2	1	1	2
NADH Dehydrogenase	ndhL	1	1	1	1	1	1	1	1	1
NADH Dehydrogenase	ndhM	1	1	1	1	1	1	1	1	1
NADH Dehydrogenase	ndhN	1	1	1	1	1	1	1	1	1
NADH Dehydrogenase	hoxE	1	1	0	0	1	0	1	1	0
NADH Dehydrogenase	hoxF	1	4	3	3	3	1	3	4	3
NADH Dehydrogenase	hoxU	4	8	4	4	6	4	8	7	4
Photosynthetic Electron Transport Chain	petE	2	4	2	2	2	4	2	4	1
Photosynthetic Electron Transport Chain	petF	5	8	6	7	7	8	6	8	7
Photosynthetic Electron Transport Chain	petH	1	2	1	3	2	1	1	3	3
Photosynthetic Electron Transport Chain	petJ	4	4	4	4	3	4	4	4	4
Photosystem I	psaA	1	3	4	2	3	4	3	4	3
Photosystem I	psaB	1	3	4	2	3	4	3	4	3
Photosystem I	psaC	3	6	4	4	5	4	5	6	3
Photosystem I	psaD	0	1	1	1	1	1	1	1	1
Photosystem I	psaE	1	1	1	2	1	1	1	1	2
Photosystem I	psaF	1	1	1	1	1	2	1	1	1
Photosystem I	psaG	0	0	0	0	0	0	0	0	0
Photosystem I	psaH	0	0	0	0	0	0	0	0	0
Photosystem I	psaI	1	1	1	1	1	2	0	1	1
Photosystem I	psaJ	1	2	1	2	1	2	1	2	1
Photosystem I	psaK	1	2	1	2	2	2	2	2	3
Photosystem I	psaL	1	2	2	2	1	2	1	1	2
Photosystem I	psaM	1	1	1	1	1	1	1	0	1
Photosystem I	psaN	0	0	0	0	0	0	0	0	0
Photosystem I	psaO	0	0	0	0	0	0	0	0	0
Photosystem I	psaX	1	1	1	1	2	1	1	1	1
Photosystem II	psb27	1	1	1	1	1	1	1	1	1
Photosystem II	psb28	1	2	2	2	2	1	1	2	2
Photosystem II	psb28-2	1	2	2	2	2	1	1	3	2
Photosystem II	psbA	6	5	9	0	4	6	6	10	1
Photosystem II	psbB	4	3	5	4	3	4	2	4	3
Photosystem II	psbC	4	2	4	3	2	3	1	2	2
Photosystem II	psbD	9	5	7	0	5	6	6	6	2
Photosystem II	psbE	1	1	1	1	1	1	1	1	1
Photosystem II	psbF	1	1	0	0	1	1	1	0	0
Photosystem II	psbH	1	1	1	1	1	1	0	1	1
Photosystem II	psbI	1	1	1	1	1	1	1	1	1
Photosystem II	psbJ	0	0	0	1	1	0	0	0	1
Photosystem II	psbK	1	1	1	1	1	1	1	1	1
Photosystem II	psbL	1	0	1	0	0	0	1	1	0
Photosystem II	psbM	1	1	1	1	1	1	1	1	1
Photosystem II	psbO	1	1	1	1	1	1	1	1	1
Photosystem II	psbP	1	1	1	1	1	1	1	1	1
Photosystem II	psbQ	0	1	0	0	0	0	0	0	0
Photosystem II	psbR	0	0	0	0	0	0	0	0	0
Photosystem II	psbS	5	4	6	7	6	6	6	7	4
Photosystem II	psbT	0	1	1	1	1	1	0	1	1
Photosystem II	psbU	2	1	1	1	2	1	1	1	2
Photosystem II	psbV	3	4	3	3	3	3	2	2	4
Photosystem II	psbW	0	0	0	0	0	0	0	0	0
Photosystem II	psbX	1	1	0	1	1	1	1	1	1
Photosystem II	psbY	1	1	1	1	1	1	1	1	1
Photosystem II	psbZ	1	1	1	1	1	1	1	1	1
Phycocyanin/Phycoerythrocyanin	cpcA	17	10	12	8	8	15	11	11	11
Phycocyanin/Phycoerythrocyanin	cpcB	17	9	12	8	8	15	11	11	11
Phycocyanin/Phycoerythrocyanin	cpcC	9	4	9	2	7	9	5	5	6
Phycocyanin/Phycoerythrocyanin	cpcD	6	2	8	1	4	5	3	5	4
Phycocyanin/Phycoerythrocyanin	cpcE	12	8	14	10	9	10	9	10	5
Phycocyanin/Phycoerythrocyanin	cpcF	11	8	12	11	9	8	8	9	6
Phycocyanin/Phycoerythrocyanin	cpcG	7	4	9	2	5	7	4	4	5
Phycoerythrin	cpeA	15	8	11	4	7	13	11	9	9
Phycoerythrin	cpeB	17	9	12	6	8	15	11	11	10
Phycoerythrin	cpeC	7	4	9	2	5	7	4	4	5
Phycoerythrin	cpeD	7	4	9	2	5	7	4	4	5
Phycoerythrin	cpeE	8	4	9	2	5	7	4	4	5
Phycoerythrin	cpeR	1	0	1	0	0	0	1	1	0
Phycoerythrin	cpeS	5	1	5	4	3	2	3	5	4
Phycoerythrin	cpeT	3	3	2	2	3	2	2	3	3
Phycoerythrin	cpeU	14	11	15	14	13	10	11	12	8
Phycoerythrin	cpeY	7	5	11	8	5	6	7	6	4
Phycoerythrin	cpeZ	14	11	15	14	13	10	10	12	8
Succinate Dehydrogenase	sdhA	7	8	6	9	8	9	7	7	5
Succinate Dehydrogenase	sdhB	1	1	2	1	2	1	2	2	2
Succinate Dehydrogenase	sdhC	0	0	0	0	0	0	0	0	0
Succinate Dehydrogenase	sdhD	0	0	0	0	0	0	0	0	0
Total number of genes	115	98	98	99	97	100	99	99	100	96
